# ToxiTaRGET: a multi-omics resource for toxicant-responsive molecular targets

**DOI:** 10.1101/2025.07.28.667228

**Authors:** Ravindra Kumar, Tianyi Fu, Prashant Kumar Kuntala, Benpeng Miao, Shuhua Fu, Daofeng Li, Marisa S. Bartolomei, Cheryl Walker, Ting Wang, Bo A. Zhang

## Abstract

Environmental toxicant exposures can induce widespread alterations in both the transcriptome and epigenome of mammals, and directly contribute to the increased risk of various diseases, including cardiovascular disorders, cancer, and neurological disorders. To evaluate how early-life toxicants produce long-term impacts on the transcriptome and epigenome in mice, the Toxicant Exposures and Responses by Genomic and Epigenomic Regulators of Transcription II (TaRGET II) Consortium generated a landmark resource comprising 3,607 multi-omics from longitudinal studies in mice. The molecular changes in responding to distinct environmental toxicants, including arsenic (As), lead (Pb), bisphenol A (BPA), tributyltin (TBT), di-2-ethylhexyl phthalate (DEHP), dioxin (TCDD), and fine particulate matter (PM2.5), were systematically identified and visualized on an integrative platform, ToxiTaRGET, to allow quickly search and browse by researchers. ToxiTaRGET houses a rich repository of molecular signatures, including gene expression, chromatin accessibility, and DNA methylation profiles, in response to early-life toxicant exposures. These molecular signatures span multiple biologically important tissues in both male and female mice at three distinct life stages, offering a valuable resource for the environmental health and toxicogenomic research communities.
