## Supplementary material for "ToxiTaRGET: a multi-omics resource for toxicant-responsive molecular targets": S-table-1

### Sheet: Liver
	Tissue	Exposure	Sex	Differential Expression Gene (DEGs)		Differentail accessible regions (DARs)		Differential methylated regions (DMRs)
				Down-regulated	Up-regulated	More-close	More-open	Hypo-methylated	Hyper-methylated
	3 weeks liver	As	Female	594	758	285	292
			Male	1001	1281	613	6543				>70% of total changes
		PM2.5-JHU	Female	204	159	1280	1135
			Male	99	173	483	870
		BPA10mg	Female	8	22	2672	922
			Male	8	2	1122	3145
		BPA10ug	Female	31	54	4064	568
			Male	11	5	91	477
		DEHP	Female	86	136	205	163
			Male	345	489	93	69
		PM2.5-CHI	Female	11	27	15	80
			Male	76	84	1651	723
		Pb	Female	99	41	76	198
			Male	302	480	73	237
		TBT	Female	44	28	194	198
			Male	19	19	729	102
		TCDD	Female	143	286	273	1735
			Male	107	194	474	2086
	20 weeks liver	As	Female	886	1158	3518	9959	386	3927
			Male	220	182	642	2529	414	2226
		PM2.5-JHU	Female	204	428	380	320	3513	102
			Male	682	591	1343	123	2060	265
		BPA10mg	Female	15	79	2671	2956	1324	263
			Male	100	156	10085	359	1284	1475
		BPA10ug	Female	119	104	720	969	1868	306
			Male	50	119	11533	4668	1111	255
		DEHP	Female	98	154	68	75	147	141
			Male	86	102	6	41	126	249
		PM2.5-CHI	Female	50	92	1050	996	2639	145
			Male	203	142	3507	235	870	315
		Pb	Female	185	250	11	94	112	135
			Male	198	162	106	78	83	164
		TBT	Female	215	210	1008	1236	17016	15859
			Male	237	230	2961	380	1473	4737
		TCDD	Female	133	188	509	811	572	510
			Male	169	115	1113	1332	1030	793
	40 weeks liver	BPA10mg	Female	130	223
			Male	104	104
		BPA10ug	Female	20	4
			Male	53	87
		DEHP	Female	253	206
			Male	199	1137
		PM2.5-CHI	Female	309	364
			Male	317	462
		Pb	Female	556	364
			Male	1359	1329
		TBT	Female	5	7
			Male	12	8

### Sheet: Blood
Tissue	Exposure	Sex	Differential Expression Gene (DEGs)		Differentail accessible regions (DARs)		Differential methylated regions (DMRs)
			Down-regulated	Up-regulated	More-close	More-open	Hypo-methylated	Hyper-methylated
5 month blood	As	Female	111	250	N.D.	N.D.	46	51
		Male	533	374	N.D.	N.D.	44	78
	PM2.5-JHU	Female	823	1653	126	625	739	371
		Male	1514	1226	3428	2896	639	265
	BPA10mg	Female	1680	1425	2244	1833	46478	4350
		Male	242	481	1920	534	4132	2024
	BPA10ug	Female	953	191	2491	1272	888	421
		Male	136	258	1264	561	1846	1226
	DEHP	Female	6	30	113	29	164	116
		Male	28	44	9	39	55	145
	PM2.5-CHI	Female	30	31	5708	6780	N.D.	N.D.
		Male	609	521	117	384	N.D.	N.D.
	Pb	Female	27	45	28	70	72	122
		Male	130	60	8	89	68	87
	TBT	Female	690	635	427	2516	1837	542
		Male	1209	617	554	356	432	258
	TCDD	Female	15	162	658	786	173	201
		Male	59	32	105	89	46	165
